# BRCA1 and ELK-1 regulate Neural Progenitor Cell Fate in the Optic Tectum in response to Visual Experience in *Xenopus laevis* tadpoles

**DOI:** 10.1101/2021.10.21.465368

**Authors:** Lin-Chien Huang, Haiyan He, Aaron C. Ta, Caroline R. McKeown, Hollis T. Cline

## Abstract

In developing Xenopus tadpoles, the optic tectum begins to receive patterned visual input while visuomotor circuits are still undergoing neurogenesis and circuit assembly. This visual input regulates neural progenitor cell fate decisions such that maintaining tadpoles in the dark increases proliferation, expanding the progenitor pool, while visual stimulation promotes neuronal differentiation. To identify regulators of activity-dependent neural progenitor cell fate, we used RNA-Seq to profile the transcriptomes of proliferating neural progenitor cells and newly-differentiated immature neurons. Out of 1,130 differentially expressed (DE) transcripts, we identified six DE transcription factors which are predicted to regulate the majority of the other DE transcripts. Here we focused on Breast cancer 1 (BRCA1) and the ETS-family transcription factor, ELK-1. BRCA1 is known for its role in cancers, but relatively little is known about its potential role in regulating neural progenitor cell fate. ELK-1 is a multifunctional transcription factor which regulates immediate early gene expression. We investigated the effect of BRCA1 and ELK-1 on activity-regulated neurogenesis in the tadpole visual system using *in vivo* time-lapse imaging to monitor the fate of turbo-GFP-expressing SOX2+ neural progenitor cells in the optic tectum. Our longitudinal *in vivo* imaging analysis shows that knockdown of either BRCA1 or ELK-1 altered the fates of neural progenitor cells, and furthermore that the effects of visual experience on neurogenesis depend on BRCA1 expression, while the effects of visual experience on neuronal differentiation depend on ELK-1 expression. These studies provide insight into the potential mechanisms by which neural activity affects neural progenitor cell fate.
