## Supplemental Data S3 for "BRCA1 and ELK-1 regulate Neural Progenitor Cell Fate in the Optic Tectum in response to Visual Experience in *Xenopus laevis* tadpoles"

### Sheet: STRING-Cytoscape Data
shared name	name	ave shortest path length	clustering coeffiecent	closeness centrality	is single node	eccentricity	stress	degree	betweenness centrality	neighbourhood connectivity	number directed edges	radiality	topological coefficient
ITGA2	ITGA2	2.76415	0.0679487	0.361775	FALSE	7	149392	40	0.226306	9.05	40	0.852987	0.0498579
JAK2	JAK2	2.97877	0.135468	0.335709	FALSE	7	81784	29	0.0893214	12.3448	29	0.835102	0.0803085
NFKB1	NFKB1	2.89151	0.14532	0.34584	FALSE	7	75762	29	0.0840767	12.4828	29	0.842374	0.0783501
BRCA1	BRCA1	2.9316	0.108466	0.34111	FALSE	7	93796	28	0.132521	11.3571	28	0.839033	0.0723502
BMP4	BMP4	3.28302	0.123333	0.304598	FALSE	7	51516	25	0.0610157	8.08	25	0.809748	0.0874725
FGF2	FGF2	3.11321	0.152174	0.321212	FALSE	8	49606	24	0.0484607	11.9167	24	0.823899	0.0935847
VEGFA	VEGFA	2.99764	0.181818	0.333596	FALSE	8	49436	23	0.0554663	13.6087	23	0.83353	0.0910417
ACTA2	ACTA2	2.96698	0.0857143	0.337043	FALSE	7	104136	21	0.140801	11.4762	21	0.836085	0.0805322
AURKB	AURKB	3.45755	0.209524	0.289222	FALSE	7	39486	21	0.0535443	9.33333	21	0.795204	0.114638
GNAI1	GNAI1	3.75472	0.280702	0.266332	FALSE	8	19798	19	0.0235681	9.15789	19	0.77044	0.168616
MAD2L1	MAD2L1	3.69104	0.204678	0.270927	FALSE	7	19550	19	0.0231199	8.36842	19	0.775747	0.135462
ATR	ATR	3.36792	0.189542	0.296919	FALSE	7	23954	18	0.0270419	9.5	18	0.802673	0.11245
PRKACB	PRKACB	3.16745	0.169935	0.315711	FALSE	7	43708	18	0.0496118	13	18	0.819379	0.103943
RHOB	RHOB	3.27123	0.137255	0.305696	FALSE	8	42874	18	0.0643414	9.11111	18	0.810731	0.0876906
TRAF6	TRAF6	3.37736	0.139706	0.296089	FALSE	8	45974	17	0.0539727	9.35294	17	0.801887	0.110473
WNT1	WNT1	3.375	0.169118	0.296296	FALSE	8	21086	17	0.0243071	9.41176	17	0.802083	0.108755
TFB2M	TFB2M	3.78302	0.241667	0.264339	FALSE	7	28424	16	0.0442122	8.4375	16	0.768082	0.157452
HDAC9	HDAC9	3.16509	0.180952	0.315946	FALSE	7	38400	15	0.0485032	13.4	15	0.819575	0.11396
PXN	PXN	3.14623	0.27619	0.317841	FALSE	7	25562	15	0.0280619	16.3333	15	0.821148	0.127083
RRS1	RRS1	3.4316	0.314286	0.291409	FALSE	8	46700	15	0.063561	10.8667	15	0.797366	0.136752
ABL2	ABL2	3.54481	0.115385	0.282102	FALSE	8	27982	13	0.0314177	9.30769	13	0.787932	0.14268
RHOG	RHOG	3.36557	0.25641	0.297127	FALSE	8	23366	13	0.02274	11.8462	13	0.80287	0.130178
FOXG1	FOXG1	3.47877	0.151515	0.287458	FALSE	8	17684	12	0.0209158	10.25	12	0.793436	0.130482
IRF1	IRF1	3.51415	0.272727	0.284564	FALSE	8	9836	12	0.00865522	11.6667	12	0.790487	0.166667
PPM1D	PPM1D	3.5684	0.363636	0.280238	FALSE	8	13550	12	0.0139536	11.25	12	0.785967	0.152968
RRP9	RRP9	3.96698	0.560606	0.252081	FALSE	8	5970	12	0.00463466	9.75	12	0.752752	0.263514
ANAPC5	ANAPC5	3.44811	0.345455	0.290014	FALSE	7	12026	11	0.0113343	14	11	0.795991	0.169623
CDC14A	CDC14A	3.8467	0.381818	0.259963	FALSE	8	6758	11	0.00544211	11.9091	11	0.762775	0.214876
DLG2	DLG2	3.78066	0.4	0.264504	FALSE	8	10208	11	0.0106768	9.63636	11	0.768278	0.185383
LATS2	LATS2	4.11557	0.163636	0.24298	FALSE	8	20770	11	0.01654	8	11	0.74037	0.203931
MCL1	MCL1	3.29481	0.272727	0.303508	FALSE	8	14554	11	0.0136972	17.0909	11	0.808766	0.169091
MRPL15	MRPL15	3.98113	0.345455	0.251185	FALSE	8	15206	11	0.0200088	8	11	0.751572	0.190687
MRPL3	MRPL3	4.03538	0.363636	0.247808	FALSE	8	8208	11	0.0106888	8.36364	11	0.747052	0.229798
PIM1	PIM1	3.95519	0.2	0.252832	FALSE	8	8578	11	0.00773848	7.63636	11	0.753734	0.207792
PLK2	PLK2	3.96226	0.290909	0.252381	FALSE	8	4288	11	0.00417072	9.36364	11	0.753145	0.210744
PLK4	PLK4	3.80189	0.272727	0.263027	FALSE	8	8528	11	0.00993813	9.36364	11	0.766509	0.199605
REXO4	REXO4	3.87736	0.363636	0.257908	FALSE	8	25730	11	0.0333779	8.90909	11	0.76022	0.242424
UBE2C	UBE2C	3.38443	0.290909	0.29547	FALSE	7	23798	11	0.032078	13.6364	11	0.801297	0.150505
UTP23	UTP23	4.08962	0.636364	0.244521	FALSE	8	1686	11	0.00117314	10	11	0.742531	0.3125
XRCC3	XRCC3	3.51179	0.236364	0.284755	FALSE	8	21448	11	0.0263189	10.9091	11	0.790684	0.147727
CDC45	CDC45	3.98113	0.422222	0.251185	FALSE	8	2300	10	0.00192836	11.1	10	0.751572	0.246667
CEBPB	CEBPB	3.47406	0.177778	0.287848	FALSE	7	6382	10	0.00638025	11.9	10	0.793829	0.1625
DDX56	DDX56	4.08255	0.688889	0.244945	FALSE	8	1700	10	0.00136025	10.9	10	0.743121	0.311429
DHX58	DHX58	3.79717	0.111111	0.263354	FALSE	8	15116	10	0.0176265	7.7	10	0.766903	0.14898
MRPS16	MRPS16	4.18396	0.377778	0.239008	FALSE	8	9688	10	0.0132739	7.7	10	0.73467	0.230303
MRPS2	MRPS2	3.63208	0.333333	0.275325	FALSE	8	29986	10	0.0417556	9.8	10	0.78066	0.177778
PDE5A	PDE5A	3.50943	0.288889	0.284946	FALSE	7	20010	10	0.0289806	10.3	10	0.79088	0.159375
PPTC7	PPTC7	3.79245	0.511111	0.263682	FALSE	8	6648	10	0.00379901	10.6	10	0.767296	0.203846
RPP38	RPP38	3.95991	0.266667	0.252531	FALSE	7	11648	10	0.016031	9.3	10	0.753341	0.239474
SOCS3	SOCS3	3.54245	0.377778	0.28229	FALSE	8	5348	10	0.00467789	14.4	10	0.788129	0.184615
STAT2	STAT2	3.31604	0.266667	0.301565	FALSE	8	15344	10	0.0162517	16	10	0.806997	0.172826
XPA	XPA	3.56132	0.222222	0.280795	FALSE	8	9522	10	0.0107746	10.1	10	0.786557	0.158065
FANCD2	FANCD2	3.62736	0.361111	0.275683	FALSE	7	4872	9	0.00501647	11.5556	9	0.781053	0.204365
HDAC7	HDAC7	3.6816	0.25	0.271621	FALSE	8	4646	9	0.0032422	9.22222	9	0.776533	0.17735
ISG20L2	ISG20L2	4.15094	0.527778	0.240909	FALSE	8	12416	9	0.0130575	9.66667	9	0.737421	0.349794
KIAA0141	KIAA0141	3.57783	0.111111	0.279499	FALSE	7	14834	9	0.0274631	7.77778	9	0.785181	0.135802
NPY5R	NPY5R	3.87264	0.777778	0.258222	FALSE	8	6200	9	0.00922575	11.7778	9	0.760613	0.265152
NVL	NVL	4.01887	0.527778	0.248826	FALSE	7	11062	9	0.0149361	9.66667	9	0.748428	0.295139
PCSK5	PCSK5	3.45283	0	0.289617	FALSE	6	39022	9	0.0599623	8	9	0.795597	0.114754
PDF	PDF	3.79481	0.611111	0.263518	FALSE	8	4512	9	0.00228646	11.6667	9	0.767099	0.224359
RASL10B	RASL10B	3.79481	0.388889	0.263518	FALSE	8	6960	9	0.00648942	11.1111	9	0.767099	0.229167
RECQL	RECQL	3.73349	0.277778	0.267846	FALSE	8	8450	9	0.00997633	10.4444	9	0.772209	0.192872
SSTR4	SSTR4	4.27123	0.805556	0.234125	FALSE	8	1286	9	0.00106152	9.44444	9	0.727398	0.363248
SSTR5	SSTR5	4.27123	0.805556	0.234125	FALSE	8	1286	9	0.00106152	9.44444	9	0.727398	0.363248
UBQLN1	UBQLN1	3.87972	0.0555556	0.257751	FALSE	8	25288	9	0.0347212	4.88889	9	0.760024	0.131313
ATRIP	ATRIP	3.73821	0.5	0.267508	FALSE	7	2402	8	0.00210743	11.5	8	0.771816	0.244681
CDC14B	CDC14B	3.97877	0.428571	0.251334	FALSE	8	3704	8	0.00276269	12	8	0.751769	0.276163
CENPA	CENPA	3.84198	0.357143	0.260282	FALSE	8	4338	8	0.00433801	10.625	8	0.763168	0.25
CHRM2	CHRM2	4.51651	1	0.22141	FALSE	9	0	8	0	9.75	8	0.706958	0.464286
CTGF	CTGF	3.51651	0.535714	0.284373	FALSE	8	6630	8	0.00453061	17.5	8	0.790291	0.233333
CYCS	CYCS	3.38208	0.178571	0.295676	FALSE	8	17452	8	0.0294929	12.375	8	0.801494	0.151235
FOXN4	FOXN4	3.89387	0.178571	0.256814	FALSE	8	3522	8	0.0041668	7.875	8	0.758844	0.192308
GH1	GH1	3.57075	0.285714	0.280053	FALSE	8	8328	8	0.00976063	13.875	8	0.78577	0.204044
HCAR3	HCAR3	4.51651	1	0.22141	FALSE	9	0	8	0	9.75	8	0.706958	0.464286
ITGA3	ITGA3	3.50943	0.392857	0.284946	FALSE	8	5278	8	0.00639771	13.5	8	0.79088	0.197761
LIN28A	LIN28A	3.67925	0.178571	0.271795	FALSE	8	17652	8	0.0189356	11.375	8	0.77673	0.198661
LIPA	LIPA	3.57311	0.214286	0.279868	FALSE	7	11988	8	0.0158918	9.625	8	0.785574	0.15625
MRRF	MRRF	4.14151	0.535714	0.241458	FALSE	9	3162	8	0.00273825	8	8	0.738208	0.328125
NLE1	NLE1	4.24528	0.821429	0.235556	FALSE	8	594	8	0.00028254	10.5	8	0.72956	0.477273
OPRD1	OPRD1	4.51651	1	0.22141	FALSE	9	0	8	0	9.75	8	0.706958	0.464286
OPRM1	OPRM1	4.51651	1	0.22141	FALSE	9	0	8	0	9.75	8	0.706958	0.464286
PHC3	PHC3	3.6934	0.285714	0.270754	FALSE	7	13976	8	0.0205146	10.875	8	0.77555	0.185345
PLG	PLG	3.45755	0.285714	0.289222	FALSE	8	13098	8	0.0160774	14.75	8	0.795204	0.185897
S1PR5	S1PR5	4.51651	1	0.22141	FALSE	9	0	8	0	9.75	8	0.706958	0.464286
SNX9	SNX9	3.875	0.178571	0.258065	FALSE	8	17010	8	0.0189342	8.375	8	0.760417	0.169271
ARHGEF1	ARHGEF1	3.71934	0.142857	0.268865	FALSE	8	8012	7	0.0119453	8.85714	7	0.773388	0.202091
CEBPD	CEBPD	3.63679	0.0952381	0.274968	FALSE	8	7238	7	0.00876266	11.8571	7	0.780267	0.194581
CFL2	CFL2	3.66981	0.142857	0.272494	FALSE	8	10636	7	0.0131455	9.85714	7	0.777516	0.211039
DCLRE1C	DCLRE1C	3.66509	0.142857	0.272844	FALSE	8	14574	7	0.0238127	10.4286	7	0.777909	0.18956
EN1	EN1	3.75236	0.238095	0.266499	FALSE	8	9104	7	0.0111267	11	7	0.770637	0.221574
EZH1	EZH1	3.66274	0.142857	0.27302	FALSE	8	4748	7	0.00437654	10.5714	7	0.778105	0.206997
FOSL1	FOSL1	3.71698	0.142857	0.269036	FALSE	8	2818	7	0.00242977	10.5714	7	0.773585	0.191375
HES1	HES1	3.54009	0.190476	0.282478	FALSE	8	13864	7	0.0134973	14.5714	7	0.788325	0.201207
ITGB4	ITGB4	3.56368	0.47619	0.280609	FALSE	8	950	7	0.00089722	12.8571	7	0.78636	0.227041
LMX1B	LMX1B	3.61085	0.52381	0.276943	FALSE	8	2014	7	0.00126969	17.2857	7	0.782429	0.261905
LRIG3	LRIG3	3.85849	0.380952	0.259169	FALSE	8	5586	7	0.00391134	11.4286	7	0.761792	0.253247
MOS	MOS	4.15802	0.47619	0.240499	FALSE	9	3294	7	0.00345409	8.85714	7	0.736832	0.31746
MRPL32	MRPL32	4.25943	0.666667	0.234773	FALSE	9	2752	7	0.00318418	8.42857	7	0.72838	0.376623
MRPL34	MRPL34	4.65802	0.619048	0.214684	FALSE	9	1076	7	0.00094319	7.42857	7	0.695165	0.371429
NDUFA12	NDUFA12	4.04953	0.142857	0.246942	FALSE	9	5650	7	0.00950061	4.42857	7	0.745873	0.183673
NID1	NID1	3.78066	0.0476191	0.264504	FALSE	8	11080	7	0.0108934	10.1429	7	0.768278	0.19242
NLRX1	NLRX1	4.15802	0.190476	0.240499	FALSE	8	22446	7	0.0245173	6	7	0.736832	0.19898
NOB1	NOB1	4.11557	0.761905	0.24298	FALSE	8	1334	7	0.00100828	11.4286	7	0.74037	0.408163
PKMYT1	PKMYT1	3.53302	0.0952381	0.283044	FALSE	8	10522	7	0.0127612	12.8571	7	0.788915	0.191964
PRC1	PRC1	4.17453	0.52381	0.239548	FALSE	8	574	7	0.00046554	12.5714	7	0.735456	0.345238
PSME1	PSME1	3.79953	0.333333	0.263191	FALSE	8	7438	7	0.00742474	12.1429	7	0.766706	0.26087
RAP2B	RAP2B	3.9717	0.52381	0.251781	FALSE	8	2574	7	0.00187292	9.85714	7	0.752358	0.277551
SPATA5L1	SPATA5L1	3.89387	0.0476191	0.256814	FALSE	7	13014	7	0.0247508	5.42857	7	0.758844	0.152074
TAF9	TAF9	3.43632	0.142857	0.291009	FALSE	8	10978	7	0.0203492	13	7	0.796973	0.172211
TRAF3	TRAF3	3.6816	0.47619	0.271621	FALSE	8	6616	7	0.00491096	12.2857	7	0.776533	0.236264
ACVR2A	ACVR2A	3.72406	0.266667	0.268524	FALSE	8	2140	6	0.00215186	11.1667	6	0.772995	0.234043
CHRAC1	CHRAC1	3.94575	0.0666667	0.253437	FALSE	9	7452	6	0.00837963	8.16667	6	0.75452	0.234375
DBF4B	DBF4B	4.1816	0.466667	0.239143	FALSE	8	534	6	0.00045365	11.5	6	0.734866	0.359375
EVX1	EVX1	3.75236	0.333333	0.266499	FALSE	8	2488	6	0.00210049	13.5	6	0.770637	0.28125
FAS	FAS	3.53302	0.266667	0.283044	FALSE	7	6468	6	0.00923766	15	6	0.788915	0.229167
FGFRL1	FGFRL1	3.92453	0.4	0.254808	FALSE	9	6050	6	0.00589798	11.1667	6	0.756289	0.300926
GNB3	GNB3	3.85142	0.266667	0.259645	FALSE	8	4890	6	0.00649284	11.8333	6	0.762382	0.267442
HEMK1	HEMK1	4.43868	0	0.225292	FALSE	8	10932	6	0.0194109	4.66667	6	0.713443	0.166667
HSD17B6	HSD17B6	3.65566	0	0.273548	FALSE	8	15908	6	0.0235897	9.5	6	0.778695	0.180851
HUNK	HUNK	4.32311	0.4	0.231315	FALSE	9	3514	6	0.00302854	8.5	6	0.723074	0.408333
IARS	IARS	3.50236	0	0.285522	FALSE	8	17372	6	0.0249508	12.1667	6	0.79147	0.18306
IRS2	IRS2	3.92217	0.266667	0.254961	FALSE	8	11646	6	0.0154893	9.5	6	0.756486	0.25463
LRRC33	LRRC33	3.91038	0.533333	0.25573	FALSE	8	4520	6	0.00258026	12.3333	6	0.757469	0.304167
LRRC8D	LRRC8D	3.91038	0.533333	0.25573	FALSE	8	4520	6	0.00258026	12.3333	6	0.757469	0.304167
MNAT1	MNAT1	3.40094	0.266667	0.294036	FALSE	8	6904	6	0.00624136	16.5	6	0.799921	0.226852
MSX1	MSX1	3.82075	0.6	0.261728	FALSE	8	574	6	0.00036878	14	6	0.764937	0.291667
NOV	NOV	3.62972	0.733333	0.275504	FALSE	8	3350	6	0.00192357	17.5	6	0.780857	0.291667
PMS1	PMS1	3.40566	0.333333	0.293629	FALSE	8	4638	6	0.00493969	17.3333	6	0.799528	0.222944
SNX2	SNX2	4.20991	0.2	0.237535	FALSE	8	8228	6	0.0118338	5	6	0.732508	0.222222
TIPIN	TIPIN	4.12264	0.666667	0.242563	FALSE	8	488	6	0.00036731	11.3333	6	0.73978	0.314815
TOMM20	TOMM20	3.82547	0.0666667	0.261406	FALSE	8	13836	6	0.0225513	7.33333	6	0.764544	0.175439
WDR48	WDR48	3.87736	0.0666667	0.257908	FALSE	8	10904	6	0.0185928	7.66667	6	0.76022	0.2
ACAA2	ACAA2	5.24528	0.1	0.190647	FALSE	10	3164	5	0.00440415	3.4	5	0.646226	0.254545
ACSM3	ACSM3	4.51179	0.1	0.221641	FALSE	9	13408	5	0.0186248	4	5	0.707351	0.261538
ALDH1A2	ALDH1A2	4.08255	0.1	0.244945	FALSE	8	8872	5	0.0106998	8	5	0.743121	0.23125
DESI2	DESI2	4.02358	0.3	0.248535	FALSE	7	4132	5	0.00627412	8.6	5	0.748035	0.254545
HMGA2	HMGA2	3.60613	0.2	0.277305	FALSE	8	3930	5	0.0031202	14.6	5	0.782822	0.249123
ITGA8	ITGA8	3.6533	0.9	0.273725	FALSE	8	82	5	6.773e-05	14.8	5	0.778892	0.302041
LCT	LCT	3.70047	0.3	0.270236	FALSE	8	4212	5	0.00663328	11.4	5	0.774961	0.232653
LMO4	LMO4	3.58255	0.2	0.279131	FALSE	8	3514	5	0.0034092	17.4	5	0.784788	0.274194
NFATC1	NFATC1	3.73113	0.3	0.268015	FALSE	8	3716	5	0.00579371	13.2	5	0.772406	0.265306
NFKB2	NFKB2	3.66509	0.9	0.272844	FALSE	8	98	5	7.816e-05	18.8	5	0.777909	0.324138
NME5	NME5	4.51651	0.1	0.22141	FALSE	8	10742	5	0.0159971	7	5	0.706958	0.246154
PIK3C2B	PIK3C2B	4.33491	0.3	0.230686	FALSE	9	4504	5	0.00694331	5	5	0.722091	0.270588
PLCD3	PLCD3	4.40566	0.3	0.226981	FALSE	8	7262	5	0.00974325	5	5	0.716195	0.270588
PPARD	PPARD	3.47877	0.4	0.287458	FALSE	8	2180	5	0.00152758	22.6	5	0.793436	0.287179
RAB7A	RAB7A	4.35142	0.1	0.22981	FALSE	9	6284	5	0.00905162	5	5	0.720715	0.22
RCC1	RCC1	3.98349	0.1	0.251036	FALSE	8	5728	5	0.00676078	8.2	5	0.751376	0.262069
SMOC1	SMOC1	4.08255	0.2	0.244945	FALSE	8	5640	5	0.00730859	7.4	5	0.743121	0.28
SNX5	SNX5	4.63208	0.4	0.215886	FALSE	8	1574	5	0.00173104	4.6	5	0.697327	0.306667
SOCS7	SOCS7	3.89623	0.3	0.256659	FALSE	8	1354	5	0.00208506	10.4	5	0.758648	0.275676
STS	STS	3.97877	0	0.251334	FALSE	8	10396	5	0.0162729	5.4	5	0.751769	0.209524
SUPT3H	SUPT3H	3.66509	0.2	0.272844	FALSE	8	9982	5	0.0164411	11.4	5	0.777909	0.228571
ABCC4	ABCC4	4.25472	0	0.235033	FALSE	9	6714	4	0.0141175	5.25	4	0.728774	0.25
ALDH1A1	ALDH1A1	3.59434	0	0.278215	FALSE	8	15084	4	0.0200595	16	4	0.783805	0.272727
ALDOB	ALDOB	4.2217	0.166667	0.236872	FALSE	9	1130	4	0.00169132	5	4	0.731525	0.28125
ARHGAP17	ARHGAP17	4.14387	0.166667	0.24132	FALSE	9	12380	4	0.0150608	8.75	4	0.738011	0.392857
ATIC	ATIC	4.88443	0	0.204732	FALSE	8	7410	4	0.0147056	2.75	4	0.676297	0.25
CANT1	CANT1	4.23113	0.166667	0.236343	FALSE	8	9692	4	0.0161252	5.5	4	0.730739	0.277778
CENPH	CENPH	4.2783	1	0.233738	FALSE	8	0	4	0	13	4	0.726808	0.464286
CLIC4	CLIC4	4.64151	0.166667	0.215447	FALSE	8	6450	4	0.0100564	3.5	4	0.696541	0.3
COL5A2	COL5A2	3.73821	1	0.267508	FALSE	8	0	4	0	15	4	0.771816	0.348837
CTDSP2	CTDSP2	4.65094	0	0.21501	FALSE	9	4364	4	0.00675944	2.75	4	0.695755	0.25
DCAKD	DCAKD	4.84198	0	0.206527	FALSE	9	23078	4	0.0280789	6	4	0.679835	0.416667
DHRS4	DHRS4	4.48585	0	0.222923	FALSE	8	5512	4	0.00940053	3.5	4	0.709513	0.277778
DYRK3	DYRK3	3.83962	0.333333	0.260442	FALSE	8	2810	4	0.001799	11.5	4	0.763365	0.319444
ECI2	ECI2	5.11557	0.166667	0.195482	FALSE	9	2764	4	0.0051345	3.75	4	0.657036	0.325
FLRT2	FLRT2	4.44575	0	0.224934	FALSE	8	7278	4	0.0092785	4.5	4	0.712854	0.25
FRZB	FRZB	4.08019	0.166667	0.245087	FALSE	8	5132	4	0.00724711	12	4	0.743318	0.328571
GGA1	GGA1	4.32547	0	0.231189	FALSE	7	11836	4	0.0201822	4.25	4	0.722877	0.25
GNPDA1	GNPDA1	4.625	0	0.216216	FALSE	9	6912	4	0.0118823	4.75	4	0.697917	0.25
HOMER1	HOMER1	3.9434	0	0.253589	FALSE	9	8766	4	0.0176588	7.25	4	0.754717	0.25
IFNGR2	IFNGR2	3.95519	0.666667	0.252832	FALSE	8	26	4	3.019e-05	13	4	0.753734	0.393939
IFT172	IFT172	4.74292	0	0.21084	FALSE	8	5558	4	0.00911588	2.25	4	0.68809	0.25
IPO9	IPO9	4.51651	0	0.22141	FALSE	9	3072	4	0.00510156	5.25	4	0.706958	0.25
LRRC61	LRRC61	4.36792	0.5	0.228942	FALSE	8	270	4	0.00030156	11.5	4	0.71934	0.410714
NDUFA5	NDUFA5	4.28066	0.5	0.233609	FALSE	9	1062	4	0.00215164	5	4	0.726612	0.365385
NEUROD1	NEUROD1	3.83962	0.5	0.260442	FALSE	8	542	4	0.00026031	17.25	4	0.763365	0.383333
OAT	OAT	4.47406	0	0.223511	FALSE	9	3110	4	0.00581792	2.5	4	0.710495	0.25
ORC6	ORC6	4.29953	1	0.232584	FALSE	8	0	4	0	10.5	4	0.725039	0.525
PAWR	PAWR	3.77358	0.166667	0.265	FALSE	8	5014	4	0.0061881	11.25	4	0.768868	0.282895
PET112	PET112	5.16745	0	0.193519	FALSE	10	8142	4	0.0116207	2.75	4	0.652712	0.25
PPP1R13L	PPP1R13L	3.66274	0.166667	0.27302	FALSE	8	4942	4	0.00561136	19	4	0.778105	0.349057
RTKN	RTKN	3.90802	0.833333	0.255884	FALSE	8	108	4	7.89e-05	13.25	4	0.757665	0.427419
SEMA3A	SEMA3A	3.86557	0.166667	0.258694	FALSE	8	3118	4	0.00271228	14	4	0.761203	0.346154
SMAD9	SMAD9	4.15566	0.5	0.240636	FALSE	8	268	4	0.00029348	10	4	0.737028	0.333333
SSU72	SSU72	4.5283	0	0.220833	FALSE	9	6180	4	0.0110601	3.5	4	0.705975	0.25
STAM2	STAM2	3.78066	0	0.264504	FALSE	8	7946	4	0.00884049	11.25	4	0.768278	0.269737
TP53INP2	TP53INP2	4.25943	0.166667	0.234773	FALSE	7	2878	4	0.00576592	5	4	0.72838	0.3
UBFD1	UBFD1	4.57547	0	0.218557	FALSE	9	1556	4	0.00237972	4.75	4	0.702044	0.3125
USP2	USP2	4.17453	0	0.239548	FALSE	8	3266	4	0.00338946	9	4	0.735456	0.285714
VIP	VIP	3.55189	0.333333	0.281541	FALSE	8	588	4	0.00041971	20.75	4	0.787343	0.325397
VPS26B	VPS26B	4.92925	0.166667	0.202871	FALSE	9	3698	4	0.00532646	4.25	4	0.672563	0.340909
VTI1B	VTI1B	4.85849	0.166667	0.205825	FALSE	10	912	4	0.00167128	3.75	4	0.678459	0.295455
YARS2	YARS2	4.2783	0.166667	0.233738	FALSE	9	10886	4	0.0148861	7.75	4	0.726808	0.3625
ZWILCH	ZWILCH	4.2783	1	0.233738	FALSE	8	0	4	0	13	4	0.726808	0.464286
AP4S1	AP4S1	4.57547	0	0.218557	FALSE	9	4846	3	0.00624388	4	3	0.702044	0.333333
ARF3	ARF3	4.78066	0	0.209176	FALSE	8	8188	3	0.0111878	3.33333	3	0.684945	0.333333
ARL4C	ARL4C	4.78066	0	0.209176	FALSE	8	8498	3	0.0115756	4.33333	3	0.684945	0.333333
ARMC7	ARMC7	6.81368	0	0.146764	FALSE	11	7686	3	0.00942281	1.33333	3	0.515527	0.333333
BMPER	BMPER	3.89858	0	0.256503	FALSE	8	8612	3	0.0147609	15	3	0.758451	0.341463
CACUL1	CACUL1	4.50708	0.333333	0.221873	FALSE	8	11146	3	0.0181294	6.33333	3	0.707744	0.375
COPS4	COPS4	5.47406	0	0.18268	FALSE	9	8400	3	0.0136362	2	3	0.627162	0.333333
CXCL14	CXCL14	4.42453	0	0.226013	FALSE	9	4626	3	0.00942281	3	3	0.714623	0.333333
CXXC1	CXXC1	5.56604	0	0.179661	FALSE	9	4682	3	0.0069533	1.66667	3	0.619497	0.333333
DNAH11	DNAH11	3.89151	0	0.25697	FALSE	8	7828	3	0.0123178	9.33333	3	0.759041	0.333333
DNAJB1	DNAJB1	6.30896	0	0.158505	FALSE	10	3464	3	0.00580942	2.33333	3	0.557586	0.333333
DNAJC3	DNAJC3	6.99764	0	0.142905	FALSE	11	3174	3	0.00512311	2	3	0.500197	0.333333
EGLN2	EGLN2	3.6816	0.333333	0.271621	FALSE	8	1118	3	0.00120994	16.3333	3	0.776533	0.355556
EIF2C3	EIF2C3	4.41509	0.333333	0.226496	FALSE	8	666	3	0.00108351	6.66667	3	0.715409	0.372549
ELK1	ELK1	3.55425	0	0.281354	FALSE	8	1886	3	0.00099117	19.6667	3	0.787146	0.405797
FGF11	FGF11	3.65802	0.333333	0.273372	FALSE	8	2032	3	0.00149482	19.6667	3	0.778498	0.371795
FZD9	FZD9	3.99292	0.333333	0.250443	FALSE	9	852	3	0.00190979	12.3333	3	0.75059	0.352941
GALE	GALE	4.45519	0.666667	0.224457	FALSE	8	116	3	0.00015056	7.33333	3	0.712068	0.488889
HIP1	HIP1	3.91745	0	0.255268	FALSE	8	3086	3	0.00470451	9	3	0.756879	0.363636
HSD17B7	HSD17B7	4.49528	0	0.222455	FALSE	8	4086	3	0.00500441	5	3	0.708726	0.363636
ICMT	ICMT	4.64623	0	0.215228	FALSE	9	972	3	0.00120055	6	3	0.696148	0.555556
MRPL10	MRPL10	4.76887	1	0.209693	FALSE	9	0	3	0	9.66667	3	0.685928	0.644444
NDUFC1	NDUFC1	4.29953	1	0.232584	FALSE	9	0	3	0	6.33333	3	0.725039	0.487179
NUFIP1	NUFIP1	3.9033	0.333333	0.256193	FALSE	8	2694	3	0.00471698	12	3	0.758058	0.376344
PDE6H	PDE6H	4.41509	0.333333	0.226496	FALSE	8	2478	3	0.00471698	5	3	0.715409	0.388889
PIGN	PIGN	4.77594	0	0.209383	FALSE	9	5992	3	0.0098024	3.66667	3	0.685338	0.333333
PIP5K1A	PIP5K1A	5.06132	1	0.197577	FALSE	9	0	3	0	4.33333	3	0.661557	0.619048
PIP5KL1	PIP5KL1	5.06132	1	0.197577	FALSE	9	0	3	0	4.33333	3	0.661557	0.619048
PKLR	PKLR	4.06368	0	0.246082	FALSE	8	2390	3	0.00379844	7.66667	3	0.744693	0.333333
PPP1R11	PPP1R11	4.4434	0.333333	0.225053	FALSE	8	5596	3	0.00941166	9	3	0.71305	0.393939
PROS1	PROS1	3.61321	1	0.276762	FALSE	8	0	3	0	23.6667	3	0.782233	0.438272
PYCRL	PYCRL	3.92217	0	0.254961	FALSE	8	10618	3	0.0179147	9	3	0.756486	0.333333
RAPGEF4	RAPGEF4	4.13679	0	0.241733	FALSE	8	3272	3	0.00511202	7.33333	3	0.738601	0.351852
RPUSD3	RPUSD3	4.17925	0	0.239278	FALSE	8	2786	3	0.00560079	7.66667	3	0.735063	0.333333
RRP7A	RRP7A	4.39151	1	0.227712	FALSE	9	0	3	0	12.6667	3	0.717374	0.791667
2015-09-02	2015-09-02	4.28066	0	0.233609	FALSE	9	940	3	0.00143174	4.66667	3	0.726612	0.333333
SLC30A7	SLC30A7	4.91038	0.333333	0.20365	FALSE	9	6876	3	0.00941166	3.33333	3	0.674135	0.428571
SNX15	SNX15	4.53066	0.333333	0.220718	FALSE	8	1206	3	0.00152025	5	3	0.705778	0.466667
SP8	SP8	4.34434	0	0.230185	FALSE	8	320	3	0.00066134	5.33333	3	0.721305	0.361111
SSSCA1	SSSCA1	4.21462	0.333333	0.237269	FALSE	8	1638	3	0.00349561	8	3	0.732115	0.365079
STX12	STX12	4.69811	0.333333	0.212851	FALSE	9	640	3	0.00090858	4.33333	3	0.691824	0.4
TBX18	TBX18	4.1816	0.666667	0.239143	FALSE	8	158	3	0.00015934	12	3	0.734866	0.4
TGFA	TGFA	3.9316	0.666667	0.254349	FALSE	9	158	3	8.337e-05	17.6667	3	0.7557	0.504762
THUMPD1	THUMPD1	4.26179	0.333333	0.234643	FALSE	8	1070	3	0.00166657	14	3	0.728184	0.506173
TTC29	TTC29	5.00236	0	0.199906	FALSE	8	1550	3	0.00309247	3.66667	3	0.66647	0.333333
UGCG	UGCG	1.25	0	0.8	FALSE	2	10	3	0.833333	1.33333	3	0.916667	0.333333
UNG	UNG	4.33491	0.333333	0.230686	FALSE	9	4050	3	0.00471698	7.33333	3	0.722091	0.4375
USP12	USP12	4.41745	0	0.226375	FALSE	8	1118	3	0.00091254	4.33333	3	0.715212	0.416667
USP38	USP38	4.41745	0	0.226375	FALSE	8	1118	3	0.00091254	4.33333	3	0.715212	0.416667
ZNF217	ZNF217	4.03774	0.333333	0.247664	FALSE	8	466	3	0.00039468	12	3	0.746855	0.448718
ADSL	ADSL	5.80189	0	0.172358	FALSE	9	2004	2	0.00453424	3.5	2	0.599843	0.5
ALDH1A3	ALDH1A3	5.50472	0	0.181662	FALSE	10	3400	2	0.00471698	3	2	0.624607	0.5
ANKRD16	ANKRD16	5.77358	0	0.173203	FALSE	9	3744	2	0.00471698	2	2	0.602201	0.5
ANO6	ANO6	5.63679	1	0.177406	FALSE	9	0	2	0	3	2	0.613601	0.75
ARAP3	ARAP3	4.20991	1	0.237535	FALSE	9	0	2	0	15.5	2	0.732508	0.815789
ARL6IP5	ARL6IP5	4.44575	0	0.224934	FALSE	8	5436	2	0.00941166	11.5	2	0.712854	0.5
ASMTL	ASMTL	5.82547	0	0.17166	FALSE	10	11520	2	0.014084	3.5	2	0.597877	0.5
ATF5	ATF5	4.24292	0	0.235686	FALSE	9	10	2	6.23e-06	9	2	0.729756	0.615385
B3GALT6	B3GALT6	1.33333	0	0.75	FALSE	2	4	2	0.666667	1.5	2	0.888889	0.5
B9D1	B9D1	5.40094	0	0.185153	FALSE	9	416	2	0.00064496	3	2	0.633255	0.5
CCBL2	CCBL2	4.51415	0	0.221526	FALSE	9	378	2	0.00063904	5.5	2	0.707154	0.5
CCM2	CCM2	4.88679	0	0.204633	FALSE	9	5268	2	0.00941166	2.5	2	0.676101	0.5
CNPY2	CNPY2	6.41274	0	0.15594	FALSE	10	2928	2	0.00462306	3	2	0.548939	0.5
COL4A3BP	COL4A3BP	1.5	0	0.666667	FALSE	2	6	2	0.5	2	2	0.833333	0.5
COMMD6	COMMD6	3.87972	0	0.257751	FALSE	8	4096	2	0.00941166	15.5	2	0.760024	0.5
COX18	COX18	5.17689	1	0.193166	FALSE	9	0	2	0	8.5	2	0.651926	0.772727
CRTAP	CRTAP	4.87028	0	0.205327	FALSE	9	2662	2	0.00471698	3.5	2	0.677476	0.5
CYTH2	CYTH2	4.38208	0	0.228202	FALSE	7	1704	2	0.00305712	6.5	2	0.71816	0.5
DCTD	DCTD	4.87264	0	0.205227	FALSE	9	2050	2	0.00471698	1.5	2	0.67728	0.5
DNAJA4	DNAJA4	5.70519	0	0.175279	FALSE	9	4024	2	0.0058563	3	2	0.607901	0.5
DOK1	DOK1	4.43632	0	0.225412	FALSE	9	252	2	0.0005236	9.5	2	0.71364	0.5
DPY30	DPY30	6.24057	0	0.160242	FALSE	10	98	2	0.00038233	2.5	2	0.563286	0.5
DSC3	DSC3	3.75	1	0.266667	FALSE	8	0	2	0	21.5	2	0.770833	0.52439
DYDC2	DYDC2	5.49764	0	0.181896	FALSE	9	2232	2	0.00281838	3.5	2	0.625197	0.5
E4F1	E4F1	4.29717	0	0.232711	FALSE	8	40	2	4.09e-05	12.5	2	0.725236	0.522727
ECHDC2	ECHDC2	5.41981	0	0.184508	FALSE	10	404	2	0.00097679	4.5	2	0.631682	0.5
ERI1	ERI1	4.87028	0	0.205327	FALSE	9	58	2	2.238e-05	10	2	0.677476	0.9
EVA1C	EVA1C	4.90566	0	0.203846	FALSE	10	228	2	0.00025392	5	2	0.674528	0.5
G6PC3	G6PC3	4.62736	1	0.216106	FALSE	9	0	2	0	4.5	2	0.69772	0.642857
GJC1	GJC1	5.3184	0	0.188027	FALSE	8	2842	2	0.00471698	2.5	2	0.640134	0.5
GLCE	GLCE	1.33333	0	0.75	FALSE	2	4	2	0.666667	1.5	2	0.888889	0.5
GLRA2	GLRA2	5.63679	1	0.177406	FALSE	9	0	2	0	3	2	0.613601	0.75
GPR56	GPR56	4.60142	0	0.217324	FALSE	9	48	2	5.203e-05	5.5	2	0.699882	0.5
GRN	GRN	3.60377	0	0.277487	FALSE	8	856	2	0.00052565	28.5	2	0.783019	0.509259
GSTZ1	GSTZ1	4.61321	0	0.216769	FALSE	9	7350	2	0.0112322	6.5	2	0.698899	0.5
HAS2	HAS2	3.95991	0	0.252531	FALSE	8	2806	2	0.00471698	11	2	0.753341	0.5
HAUS6	HAUS6	5.15094	0	0.194139	FALSE	9	4126	2	0.00471698	4	2	0.654088	0.5
HEY1	HEY1	3.79481	1	0.263518	FALSE	8	0	2	0	24	2	0.767099	0.55814
HPGD	HPGD	4.1533	0	0.240772	FALSE	8	5160	2	0.00941166	8.5	2	0.737225	0.5
HPSE2	HPSE2	3.75708	0	0.266164	FALSE	8	2058	2	0.00471698	20.5	2	0.770244	0.5
HTATIP2	HTATIP2	4.2783	0	0.233738	FALSE	8	904	2	0.00163976	9	2	0.726808	0.5
LACE1	LACE1	4.73585	0	0.211155	FALSE	8	396	2	0.00080269	5	2	0.688679	0.5
LETM2	LETM2	5.9033	0	0.169397	FALSE	10	2840	2	0.00471698	1.5	2	0.591392	0.5
LPCAT2	LPCAT2	1.33333	0	0.75	FALSE	2	4	2	0.666667	1.5	2	0.888889	0.5
MAG	MAG	4.54245	0	0.220145	FALSE	9	60	2	6.744e-05	5.5	2	0.704796	0.5
2015-03-08	2015-03-08	4.30425	0	0.232329	FALSE	8	400	2	0.00060891	6.5	2	0.724646	0.5
MECR	MECR	5.39151	0	0.185477	FALSE	9	426	2	0.00035061	4.5	2	0.634041	0.583333
MRPL51	MRPL51	4.61557	1	0.216658	FALSE	9	0	2	0	9	2	0.698703	0.75
MRPS34	MRPS34	4.52594	0	0.220948	FALSE	9	512	2	0.00080057	9	2	0.706171	0.5
NDRG1	NDRG1	4.22877	0	0.236475	FALSE	8	386	2	0.00045533	6.5	2	0.730936	0.5
NGB	NGB	4.49057	0	0.222689	FALSE	9	650	2	0.00085015	11	2	0.70912	0.5
OMA1	OMA1	4.32783	0	0.231063	FALSE	7	2008	2	0.00374387	7.5	2	0.722681	0.5
OVCA2	OVCA2	3.75708	0	0.266164	FALSE	8	2058	2	0.00471698	20.5	2	0.770244	0.5
PANK4	PANK4	5.83491	0	0.171382	FALSE	10	3844	2	0.00471698	2.5	2	0.597091	0.5
PCOLCE	PCOLCE	4.45047	0	0.224695	FALSE	9	3330	2	0.00471698	4.5	2	0.712461	0.5
PDGFA	PDGFA	3.93868	1	0.253892	FALSE	9	0	2	0	23.5	2	0.75511	0.691176
PFDN4	PFDN4	4.46934	0	0.223747	FALSE	8	1886	2	0.00259825	13	2	0.710888	0.5
PIGP	PIGP	5.76887	0	0.173344	FALSE	10	2806	2	0.00471698	2	2	0.602594	0.5
PNCK	PNCK	4.66038	0	0.214575	FALSE	9	32	2	0.00011858	4.5	2	0.694969	0.5
PPM1H	PPM1H	4.56368	1	0.219121	FALSE	9	0	2	0	11	2	0.703027	0.916667
PPP1R2	PPP1R2	5.43632	0	0.183948	FALSE	9	2800	2	0.00471698	2	2	0.630307	0.5
PROSC	PROSC	4.91038	0	0.20365	FALSE	9	5676	2	0.00941166	2.5	2	0.674135	0.5
PTDSS1	PTDSS1	1.33333	0	0.75	FALSE	2	4	2	0.666667	1.5	2	0.888889	0.5
PTGR1	PTGR1	5.14623	0	0.194317	FALSE	9	2582	2	0.00471698	1.5	2	0.654481	0.5
RBKS	RBKS	5.07075	0	0.197209	FALSE	9	1472	2	0.0022183	6.5	2	0.66077	0.5
RCAN2	RCAN2	4.6533	0	0.214901	FALSE	9	856	2	0.00119292	4.5	2	0.695558	0.5
RNF135	RNF135	4.74764	1	0.210631	FALSE	9	0	2	0	8.5	2	0.687697	0.653846
RRAGA	RRAGA	4.78302	0	0.209073	FALSE	9	298	2	0.00031217	5	2	0.684748	0.5
SLC1A1	SLC1A1	5.43868	0	0.183868	FALSE	9	2720	2	0.00471698	1.5	2	0.63011	0.5
SLC39A13	SLC39A13	5.90566	1	0.169329	FALSE	10	0	2	0	2.5	2	0.591195	0.833333
SLC39A3	SLC39A3	5.90566	1	0.169329	FALSE	10	0	2	0	2.5	2	0.591195	0.833333
SNX33	SNX33	4.85613	1	0.205925	FALSE	9	0	2	0	6.5	2	0.678656	0.65
SRR	SRR	4.42453	0	0.226013	FALSE	9	2310	2	0.00471698	8	2	0.714623	0.5
TM2D3	TM2D3	4.1816	0	0.239143	FALSE	9	686	2	0.00075494	11	2	0.734866	0.526316
TMEM11	TMEM11	5.87972	0	0.170076	FALSE	10	2636	2	0.00471698	1.5	2	0.593357	0.5
TNNC2	TNNC2	3.93868	0	0.253892	FALSE	8	1388	2	0.00288007	11.5	2	0.75511	0.5
TNRC6C	TNRC6C	4.62264	1	0.216327	FALSE	8	0	2	0	5.5	2	0.698113	0.611111
TRMT5	TRMT5	5.31604	0	0.18811	FALSE	8	594	2	0.00129921	4	2	0.64033	0.5
TRNT1	TRNT1	5.35377	0	0.186784	FALSE	9	574	2	0.00104647	3	2	0.637186	0.5
TRPC5	TRPC5	4.93632	0	0.20258	FALSE	10	2312	2	0.00471698	2.5	2	0.671973	0.5
ZFAND5	ZFAND5	4.32311	0	0.231315	FALSE	9	1804	2	0.00279293	10.5	2	0.723074	0.5
ZIC5	ZIC5	4.62264	0	0.216327	FALSE	8	2248	2	0.00230789	5	2	0.698113	0.5
ABCA3	ABCA3	5.25236	0	0.190391	FALSE	10	0	1	0	4	1	0.645637	0
ADAMTS14	ADAMTS14	5.44811	0	0.18355	FALSE	10	0	1	0	2	1	0.629324	0
ADAMTS5	ADAMTS5	4.11085	0	0.243259	FALSE	9	0	1	0	24	1	0.740763	0
AKAP2	AKAP2	4.95755	0	0.201713	FALSE	8	0	1	0	10	1	0.670204	0
ALG2	ALG2	1	0	1	FALSE	1	0	1	0	1	1	1	0
ALG6	ALG6	1	0	1	FALSE	1	0	1	0	1	1	1	0
ALKBH4	ALKBH4	4.75472	0	0.210317	FALSE	9	0	1	0	2	1	0.687107	0
AMOTL1	AMOTL1	5.11321	0	0.195572	FALSE	9	0	1	0	11	1	0.657233	0
ANTXR2	ANTXR2	3.76179	0	0.265831	FALSE	8	0	1	0	40	1	0.769851	0
AP4E1	AP4E1	5.57311	0	0.179433	FALSE	10	0	1	0	3	1	0.618907	0
AP5S1	AP5S1	4.71698	0	0.212	FALSE	9	0	1	0	7	1	0.690252	0
ARL14EP	ARL14EP	2.25	0	0.444444	FALSE	3	0	1	0	2	1	0.583333	0
ATG13	ATG13	7.99528	0	0.125074	FALSE	12	0	1	0	3	1	0.41706	0
B3GALT4	B3GALT4	1	0	1	FALSE	1	0	1	0	1	1	1	0
B4GALNT4	B4GALNT4	1	0	1	FALSE	1	0	1	0	1	1	1	0
BNIP3	BNIP3	6.87736	0	0.145405	FALSE	11	0	1	0	2	1	0.51022	0
BRF1	BRF1	5.52594	0	0.180965	FALSE	10	0	1	0	4	1	0.622838	0
C20orf72	C20orf72	5.15566	0	0.193962	FALSE	9	0	1	0	7	1	0.653695	0
CARHSP1	CARHSP1	4.67689	0	0.213817	FALSE	9	0	1	0	8	1	0.693593	0
CCDC127	CCDC127	7.81132	0	0.128019	FALSE	12	0	1	0	3	1	0.43239	0
CCDC134	CCDC134	5.13443	0	0.194763	FALSE	9	0	1	0	3	1	0.655464	0
CCDC43	CCDC43	6.43396	0	0.155425	FALSE	10	0	1	0	2	1	0.54717	0
CCDC90B	CCDC90B	6.90094	0	0.144908	FALSE	11	0	1	0	2	1	0.508255	0
CDC37L1	CDC37L1	4.66274	0	0.214466	FALSE	9	0	1	0	7	1	0.694772	0
CEP76	CEP76	4.79953	0	0.208354	FALSE	9	0	1	0	11	1	0.683373	0
CHMP7	CHMP7	1	0	1	FALSE	1	0	1	0	1	1	1	0
CHRNB2	CHRNB2	3.97642	0	0.251483	FALSE	8	0	1	0	29	1	0.751965	0
CNEP1R1	CNEP1R1	4.37972	0	0.228325	FALSE	9	0	1	0	8	1	0.718357	0
CNNM2	CNNM2	4.75472	0	0.210317	FALSE	9	0	1	0	2	1	0.687107	0
CSGALNACT2	CSGALNACT2	2	0	0.5	FALSE	3	0	1	0	2	1	0.666667	0
CTR9	CTR9	4.90094	0	0.204042	FALSE	9	0	1	0	3	1	0.674921	0
DCAF12	DCAF12	1	0	1	FALSE	1	0	1	0	1	1	1	0
DCAF4	DCAF4	1	0	1	FALSE	1	0	1	0	1	1	1	0
DGKD	DGKD	5.4033	0	0.185072	FALSE	9	0	1	0	5	1	0.633058	0
DNAH10	DNAH10	3.96462	0	0.252231	FALSE	8	0	1	0	21	1	0.752948	0
EAF2	EAF2	4.875	0	0.205128	FALSE	9	0	1	0	6	1	0.677083	0
ECSIT	ECSIT	4.375	0	0.228571	FALSE	9	0	1	0	17	1	0.71875	0
EDEM2	EDEM2	4.57547	0	0.218557	FALSE	8	0	1	0	9	1	0.702044	0
EDEM3	EDEM3	4.57547	0	0.218557	FALSE	8	0	1	0	9	1	0.702044	0
EOGT	EOGT	5.43632	0	0.183948	FALSE	9	0	1	0	6	1	0.630307	0
FAAH2	FAAH2	6.16509	0	0.162204	FALSE	11	0	1	0	4	1	0.569575	0
FDXR	FDXR	4.6533	0	0.214901	FALSE	9	0	1	0	6	1	0.695558	0
FGD6	FGD6	5.04717	0	0.198131	FALSE	10	0	1	0	7	1	0.662736	0
FITM2	FITM2	5.42217	0	0.184428	FALSE	10	0	1	0	3	1	0.631486	0
FKBP10	FKBP10	5.86792	0	0.170418	FALSE	10	0	1	0	2	1	0.59434	0
FRS3	FRS3	4.92217	0	0.203162	FALSE	10	0	1	0	6	1	0.673153	0
FSCN2	FSCN2	6.76651	0	0.147787	FALSE	11	0	1	0	2	1	0.519458	0
G2E3	G2E3	6.4717	0	0.154519	FALSE	10	0	1	0	3	1	0.544025	0
GATC	GATC	6.16509	0	0.162204	FALSE	11	0	1	0	4	1	0.569575	0
GJD2	GJD2	6.31604	0	0.158327	FALSE	9	0	1	0	2	1	0.556997	0
GPR101	GPR101	1	0	1	FALSE	1	0	1	0	1	1	1	0
GPR12	GPR12	1	0	1	FALSE	1	0	1	0	1	1	1	0
GYG1	GYG1	5.41274	0	0.184749	FALSE	9	0	1	0	3	1	0.632272	0
HEBP2	HEBP2	3.76179	0	0.265831	FALSE	8	0	1	0	40	1	0.769851	0
HS3ST5	HS3ST5	2	0	0.5	FALSE	3	0	1	0	2	1	0.666667	0
HYAL2	HYAL2	4.95755	0	0.201713	FALSE	9	0	1	0	2	1	0.670204	0
IDH3G	IDH3G	5.42217	0	0.184428	FALSE	10	0	1	0	2	1	0.631486	0
IQCA1	IQCA1	4.45047	0	0.224695	FALSE	7	0	1	0	9	1	0.712461	0
KCNJ10	KCNJ10	4.7783	0	0.209279	FALSE	9	0	1	0	11	1	0.685142	0
KCNS2	KCNS2	2	0	0.5	FALSE	3	0	1	0	2	1	0.666667	0
KIAA0226L	KIAA0226L	7.81132	0	0.128019	FALSE	12	0	1	0	3	1	0.43239	0
LOXL1	LOXL1	3.76179	0	0.265831	FALSE	8	0	1	0	40	1	0.769851	0
LOXL2	LOXL2	5.17689	0	0.193166	FALSE	9	0	1	0	3	1	0.651926	0
LPCAT3	LPCAT3	2	0	0.5	FALSE	3	0	1	0	2	1	0.666667	0
LRP8	LRP8	4.50708	0	0.221873	FALSE	9	0	1	0	8	1	0.707744	0
MACROD2	MACROD2	5.4434	0	0.183709	FALSE	9	0	1	0	4	1	0.629717	0
MALSU1	MALSU1	5.87028	0	0.17035	FALSE	10	0	1	0	2	1	0.594143	0
MDM1	MDM1	1	0	1	FALSE	1	0	1	0	1	1	1	0
MEX3C	MEX3C	4.84906	0	0.206226	FALSE	9	0	1	0	6	1	0.679245	0
MSMO1	MSMO1	5.49292	0	0.182052	FALSE	9	0	1	0	3	1	0.62559	0
MTX3	MTX3	4.82311	0	0.207335	FALSE	9	0	1	0	6	1	0.681407	0
MYCL1	MYCL1	1	0	1	FALSE	1	0	1	0	1	1	1	0
NAGS	NAGS	5.4717	0	0.182759	FALSE	10	0	1	0	4	1	0.627358	0
NHLRC2	NHLRC2	1	0	1	FALSE	1	0	1	0	1	1	1	0
NIPSNAP3A	NIPSNAP3A	6.14387	0	0.162764	FALSE	10	0	1	0	2	1	0.571344	0
NOL9	NOL9	5.01651	0	0.199342	FALSE	8	0	1	0	9	1	0.665291	0
NPFF	NPFF	1	0	1	FALSE	1	0	1	0	1	1	1	0
NUAK2	NUAK2	5.88208	0	0.170008	FALSE	9	0	1	0	4	1	0.59316	0
OAZ2	OAZ2	4.79717	0	0.208456	FALSE	9	0	1	0	7	1	0.683569	0
OSTF1	OSTF1	5.25708	0	0.19022	FALSE	8	0	1	0	4	1	0.645244	0
PGAP1	PGAP1	4.66274	0	0.214466	FALSE	9	0	1	0	7	1	0.694772	0
PKHD1	PKHD1	4.53066	0	0.220718	FALSE	8	0	1	0	6	1	0.705778	0
PLCL2	PLCL2	4.54245	0	0.220145	FALSE	9	0	1	0	13	1	0.704796	0
PLEKHA2	PLEKHA2	6.77123	0	0.147684	FALSE	10	0	1	0	2	1	0.519064	0
POP4	POP4	4.95755	0	0.201713	FALSE	8	0	1	0	10	1	0.670204	0
PTBP2	PTBP2	4.63443	0	0.215776	FALSE	9	0	1	0	7	1	0.69713	0
QRFP	QRFP	1	0	1	FALSE	1	0	1	0	1	1	1	0
RHBDD2	RHBDD2	1	0	1	FALSE	1	0	1	0	1	1	1	0
RHNO1	RHNO1	3.76179	0	0.265831	FALSE	8	0	1	0	40	1	0.769851	0
RNF217	RNF217	1	0	1	FALSE	1	0	1	0	1	1	1	0
RWDD4	RWDD4	6.14858	0	0.162639	FALSE	10	0	1	0	2	1	0.570951	0
SCPEP1	SCPEP1	4.45047	0	0.224695	FALSE	7	0	1	0	9	1	0.712461	0
SEC11A	SEC11A	5.1816	0	0.19299	FALSE	9	0	1	0	10	1	0.651533	0
SERPINA10	SERPINA10	5.42217	0	0.184428	FALSE	10	0	1	0	3	1	0.631486	0
SLC25A20	SLC25A20	6.11321	0	0.16358	FALSE	10	0	1	0	4	1	0.573899	0
SLC2A9	SLC2A9	5.25236	0	0.190391	FALSE	10	0	1	0	4	1	0.645637	0
SLC6A19	SLC6A19	6.43632	0	0.155368	FALSE	10	0	1	0	2	1	0.546973	0
SLC7A14	SLC7A14	5.08019	0	0.196843	FALSE	9	0	1	0	5	1	0.659984	0
SLC8A2	SLC8A2	5.03302	0	0.198688	FALSE	9	0	1	0	11	1	0.663915	0
SLCO3A1	SLCO3A1	5.25236	0	0.190391	FALSE	10	0	1	0	4	1	0.645637	0
SMCR7	SMCR7	4.82311	0	0.207335	FALSE	9	0	1	0	6	1	0.681407	0
SMOX	SMOX	6.50236	0	0.15379	FALSE	11	0	1	0	2	1	0.54147	0
SNX24	SNX24	1	0	1	FALSE	1	0	1	0	1	1	1	0
STIM1	STIM1	5.93396	0	0.168521	FALSE	11	0	1	0	2	1	0.588836	0
SUMF1	SUMF1	4.97642	0	0.200948	FALSE	9	0	1	0	5	1	0.668632	0
TANC1	TANC1	4.94104	0	0.202387	FALSE	10	0	1	0	4	1	0.67158	0
TATDN3	TATDN3	4.78066	0	0.209176	FALSE	8	0	1	0	16	1	0.684945	0
TBC1D9B	TBC1D9B	5.92689	0	0.168723	FALSE	10	0	1	0	4	1	0.589426	0
TBCCD1	TBCCD1	1	0	1	FALSE	1	0	1	0	1	1	1	0
TEX15	TEX15	3.92925	0	0.254502	FALSE	8	0	1	0	28	1	0.755896	0
TIMM21	TIMM21	4.82311	0	0.207335	FALSE	9	0	1	0	6	1	0.681407	0
TOR1B	TOR1B	4.57547	0	0.218557	FALSE	8	0	1	0	9	1	0.702044	0
TPMT	TPMT	3.76179	0	0.265831	FALSE	8	0	1	0	40	1	0.769851	0
TRAPPC2	TRAPPC2	5.74057	0	0.174199	FALSE	9	0	1	0	4	1	0.604953	0
TRIM44	TRIM44	4.375	0	0.228571	FALSE	9	0	1	0	17	1	0.71875	0
UFM1	UFM1	6.83255	0	0.146358	FALSE	11	0	1	0	2	1	0.513954	0
UGT8	UGT8	2	0	0.5	FALSE	3	0	1	0	3	1	0.666667	0
VASH2	VASH2	4.11085	0	0.243259	FALSE	9	0	1	0	24	1	0.740763	0
VPRBP	VPRBP	5.33255	0	0.187528	FALSE	10	0	1	0	3	1	0.638954	0
VTA1	VTA1	1	0	1	FALSE	1	0	1	0	1	1	1	0
WBP4	WBP4	5.14151	0	0.194495	FALSE	10	0	1	0	4	1	0.654874	0
WDR16	WDR16	6.56368	0	0.152354	FALSE	10	0	1	0	3	1	0.53636	0
WIBG	WIBG	4.87736	0	0.205029	FALSE	9	0	1	0	9	1	0.676887	0
YDJC	YDJC	2	0	0.5	FALSE	3	0	1	0	3	1	0.666667	0
YRDC	YRDC	5.43632	0	0.183948	FALSE	9	0	1	0	6	1	0.630307	0
ZBTB1	ZBTB1	4.95283	0	0.201905	FALSE	9	0	1	0	11	1	0.670597	0
ZBTB7C	ZBTB7C	4.16509	0	0.240091	FALSE	8	0	1	0	18	1	0.736242	0
ZCCHC10	ZCCHC10	1	0	1	FALSE	1	0	1	0	1	1	1	0
ZFAND6	ZFAND6	5.64858	0	0.177035	FALSE	10	0	1	0	4	1	0.612618	0
ZFPM2	ZFPM2	5.08019	0	0.196843	FALSE	9	0	1	0	5	1	0.659984	0

### Sheet: Data Fig3A
shared name	FC	degree	GROUP
ITGA2	6.61323	40	Red
JAK2	-3.46145	29	Blue
NFKB1	4.54287	29	Red
BRCA1	-2.25067	28	Blue
BMP4	-4.77996	25	Blue
FGF2	6.82105	24	Red
VEGFA	6.15755	23	Red
ACTA2	-5.05521	21	Blue
AURKB	5.49937	21	Red
GNAI1	-4.42607	19	Grey
MAD2L1	4.70609	19	Grey
ATR	-3.44043	18	Grey
PRKACB	4.17376	18	Grey
RHOB	6.17526	18	Grey
TRAF6	-4.54982	17	Grey
WNT1	7.5537	17	Grey
TFB2M	4.66225	16	Grey
HDAC9	-5.97145	15	Grey
PXN	6.06127	15	Grey
RRS1	8.23983	15	Grey
ABL2	-3.03072	13	Grey
RHOG	4.47617	13	Grey
PPM1D	3.9776	12	Grey
IRF1	4.36224	12	Grey
FOXG1	6.31249	12	Grey
RRP9	7.42807	12	Grey
MRPL3	-5.16086	11	Grey
DLG2	-4.03075	11	Grey
MRPL15	-2.43537	11	Grey
PLK2	2.91555	11	Grey
REXO4	3.15905	11	Grey
UTP23	3.73589	11	Grey
MCL1	4.08469	11	Grey
CDC14A	4.3002	11	Grey
PIM1	4.82525	11	Grey
UBE2C	6.29081	11	Grey
LATS2	6.30338	11	Grey
PLK4	6.5717	11	Grey
ANAPC5	6.92182	11	Grey
XRCC3	7.03503	11	Grey
DHX58	-8.56004	10	Grey
PPTC7	-5.02968	10	Grey
SOCS3	-4.95039	10	Grey
CEBPB	-4.07409	10	Grey
PDE5A	-2.86459	10	Grey
STAT2	-2.78698	10	Grey
MRPS2	4.27019	10	Grey
CDC45	4.52656	10	Grey
DDX56	5.20572	10	Grey
XPA	6.4018	10	Grey
RPP38	7.27199	10	Grey
MRPS16	7.3725	10	Grey
FANCD2	-7.1268	9	Grey
SSTR4	-5.91425	9	Grey
KIAA0141	-4.97383	9	Grey
NPY5R	-4.05008	9	Grey
ISG20L2	-3.40086	9	Grey
NVL	-3.07104	9	Grey
UBQLN1	-2.31033	9	Grey
PDF	3.86616	9	Grey
PCSK5	4.83794	9	Grey
HDAC7	6.14463	9	Grey
RECQL	6.41581	9	Grey
RASL10B	6.48364	9	Grey
SSTR5	7.30491	9	Grey
LIPA	-7.00572	8	Grey
PHC3	-6.6567	8	Grey
OPRM1	-5.5167	8	Grey
LIN28A	-5.18733	8	Grey
MRRF	-4.64654	8	Grey
CHRM2	-4.30453	8	Grey
GH1	-3.67261	8	Grey
OPRD1	-3.539	8	Grey
ITGA3	-3.1294	8	Grey
CENPA	4.09792	8	Grey
PLG	4.1109	8	Grey
CTGF	4.13799	8	Grey
CYCS	4.77163	8	Grey
SNX9	4.82626	8	Grey
CDC14B	4.82673	8	Grey
HCAR3	5.2665	8	Grey
ATRIP	5.76963	8	Grey
NLE1	6.90867	8	Grey
S1PR5	7.3648	8	Grey
FOXN4	8.33569	8	Grey
PSME1	-7.90254	7	Grey
PRC1	-6.85664	7	Grey
CFL2	-6.67847	7	Grey
LMX1B	-6.43491	7	Grey
ARHGEF1	-5.22057	7	Grey
FOSL1	-5.14654	7	Grey
SPATA5L1	-4.53984	7	Grey
PKMYT1	-3.70838	7	Grey
LRIG3	-3.38262	7	Grey
HES1	-3.34143	7	Grey
EZH1	2.67094	7	Grey
NID1	3.12861	7	Grey
MOS	3.84272	7	Grey
NDUFA12	4.12132	7	Grey
DCLRE1C	4.55192	7	Grey
CEBPD	4.59866	7	Grey
EN1	4.77005	7	Grey
MRPL32	5.43627	7	Grey
TAF9	5.99203	7	Grey
TRAF3	6.49383	7	Grey
MRPL34	6.54401	7	Grey
RAP2B	6.62739	7	Grey
NOB1	7.52906	7	Grey
ITGB4	8.40979	7	Grey
NLRX1	8.49586	7	Grey
LRRC33	-6.28757	6	Grey
FGFRL1	-5.74878	6	Grey
NOV	-5.01102	6	Grey
DBF4B	-4.86847	6	Grey
HUNK	-3.87382	6	Grey
WDR48	-3.81384	6	Grey
CHRAC1	-3.6761	6	Grey
ACVR2A	-3.41198	6	Grey
TOMM20	-3.24095	6	Grey
IARS	2.80052	6	Grey
SNX2	3.4377	6	Grey
HEMK1	4.16885	6	Grey
FAS	4.22328	6	Grey
MSX1	4.4069	6	Grey
LRRC8D	4.68811	6	Grey
HSD17B6	4.73548	6	Grey
IRS2	4.88659	6	Grey
PMS1	6.08931	6	Grey
EVX1	6.39941	6	Grey
TIPIN	6.62453	6	Grey
MNAT1	7.34138	6	Grey
GNB3	8.96951	6	Grey
NME5	-5.78159	5	Grey
PPARD	-4.2802	5	Grey
ACAA2	-4.01538	5	Grey
SNX5	-3.77436	5	Grey
DESI2	-3.54074	5	Grey
PLCD3	3.42637	5	Grey
ITGA8	3.52959	5	Grey
PIK3C2B	3.58172	5	Grey
RAB7A	4.29545	5	Grey
LMO4	4.41097	5	Grey
ACSM3	4.80757	5	Grey
RCC1	4.91979	5	Grey
NFATC1	5.08865	5	Grey
HMGA2	5.14346	5	Grey
SUPT3H	5.36284	5	Grey
SMOC1	5.91958	5	Grey
ALDH1A2	6.11484	5	Grey
STS	6.35277	5	Grey
NFKB2	6.83679	5	Grey
LCT	7.79059	5	Grey
SOCS7	8.08216	5	Grey
PAWR	-7.96098	4	Grey
YARS2	-7.66032	4	Grey
ECI2	-7.20341	4	Grey
PPP1R13L	-6.6994	4	Grey
NDUFA5	-6.3182	4	Grey
VIP	-6.03909	4	Grey
SSU72	-5.82354	4	Grey
GNPDA1	-4.95162	4	Grey
HOMER1	-4.0157	4	Grey
IFT172	-3.81734	4	Grey
ATIC	-3.47244	4	Grey
STAM2	-3.41634	4	Grey
OAT	-3.40077	4	Grey
FLRT2	-2.91221	4	Grey
SEMA3A	2.56677	4	Grey
VPS26B	2.99267	4	Grey
IPO9	3.15555	4	Grey
DHRS4	3.44809	4	Grey
SMAD9	3.47943	4	Grey
UBFD1	3.75533	4	Grey
CTDSP2	4.03665	4	Grey
COL5A2	4.11982	4	Grey
VTI1B	4.17923	4	Grey
FRZB	4.22555	4	Grey
CLIC4	4.36444	4	Grey
TP53INP2	4.37361	4	Grey
GGA1	4.37392	4	Grey
LRRC61	4.97085	4	Grey
USP2	4.97628	4	Grey
PET112	5.10116	4	Grey
ABCC4	5.23816	4	Grey
ARHGAP17	5.49348	4	Grey
ALDOB	5.55715	4	Grey
DYRK3	5.69474	4	Grey
IFNGR2	5.74955	4	Grey
CANT1	5.81256	4	Grey
ORC6	5.92048	4	Grey
ZWILCH	6.00198	4	Grey
ALDH1A1	6.66324	4	Grey
RTKN	7.00128	4	Grey
CENPH	7.6451	4	Grey
DCAKD	7.88164	4	Grey
NEUROD1	8.01931	4	Grey
ELK1	-8.49719	3	Grey
NDUFC1	-8.00845	3	Grey
TGFA	-6.85816	3	Grey
ZNF217	-6.57638	3	Grey
FZD9	-6.04924	3	Grey
USP12	-5.97406	3	Grey
DNAH11	-5.60069	3	Grey
EIF2C3	-5.41484	3	Grey
DNAJB1	-5.3924	3	Grey
PIP5KL1	-4.72362	3	Grey
ICMT	-3.76462	3	Grey
CXXC1	-3.72073	3	Grey
UGCG	-3.49512	3	Grey
FGF11	-3.25022	3	Grey
SNX15	-2.70798	3	Grey
RAPGEF4	2.58865	3	Grey
STX12	2.92014	3	Grey
PROS1	3.36667	3	Grey
HIP1	3.69724	3	Grey
COPS4	3.69907	3	Grey
ARF3	3.71247	3	Grey
CACUL1	3.75697	3	Grey
DNAJC3	3.95485	3	Grey
GALE	4.01479	3	Grey
PIP5K1A	4.07392	3	Grey
PKLR	4.56349	3	Grey
SP8	4.64266	3	Grey
TTC29	4.79817	3	Grey
RRP7A	4.91463	3	Grey
UNG	4.91998	3	Grey
BMPER	4.97941	3	Grey
ARL4C	5.20524	3	Grey
SSSCA1	5.23946	3	Grey
EGLN2	5.342	3	Grey
AP4S1	5.37389	3	Grey
USP38	5.64992	3	Grey
SEPT2	5.91575	3	Grey
PIGN	5.9919	3	Grey
ARMC7	6.05999	3	Grey
PDE6H	6.06634	3	Grey
MRPL10	6.22232	3	Grey
THUMPD1	6.25815	3	Grey
CXCL14	6.30593	3	Grey
PYCRL	6.36616	3	Grey
TBX18	6.59422	3	Grey
PPP1R11	6.63684	3	Grey
HSD17B7	6.7421	3	Grey
RPUSD3	7.10659	3	Grey
NUFIP1	7.30463	3	Grey
SLC30A7	8.47811	3	Grey
G6PC3	-9.113	2	Grey
HTATIP2	-6.67242	2	Grey
E4F1	-6.31164	2	Grey
ANKRD16	-6.24848	2	Grey
OMA1	-6.11647	2	Grey
ASMTL	-5.82063	2	Grey
PTGR1	-5.76485	2	Grey
COL4A3BP	-5.70746	2	Grey
B3GALT6	-5.62361	2	Grey
SRR	-5.34546	2	Grey
DSC3	-5.23311	2	Grey
ZFAND5	-5.08701	2	Grey
CYTH2	-4.61746	2	Grey
DPY30	-4.57184	2	Grey
ZIC5	-4.46823	2	Grey
CCM2	-4.46672	2	Grey
MAG	-4.38748	2	Grey
EVA1C	-4.30171	2	Grey
LACE1	-4.20658	2	Grey
ARAP3	-3.76283	2	Grey
PANK4	-3.55036	2	Grey
PTDSS1	-3.4923	2	Grey
ECHDC2	-3.42364	2	Grey
MECR	-3.14703	2	Grey
GRN	-2.97354	2	Grey
RRAGA	-2.56574	2	Grey
PPP1R2	2.47232	2	Grey
GPR56	2.77828	2	Grey
ERI1	3.03642	2	Grey
TNRC6C	3.05937	2	Grey
LPCAT2	3.22816	2	Grey
CNPY2	3.33617	2	Grey
ADSL	3.4572	2	Grey
MRPL51	3.59724	2	Grey
COMMD6	3.62401	2	Grey
HEY1	3.74467	2	Grey
TM2D3	3.91469	2	Grey
GLCE	3.92486	2	Grey
RNF135	3.94316	2	Grey
TNNC2	3.95992	2	Grey
HPGD	4.12574	2	Grey
GJC1	4.17128	2	Grey
NGB	4.31733	2	Grey
TRMT5	4.3261	2	Grey
ATF5	4.40861	2	Grey
SLC39A3	4.49615	2	Grey
ARL6IP5	4.51439	2	Grey
PDGFA	4.53571	2	Grey
GLRA2	4.58583	2	Grey
SLC39A13	4.68561	2	Grey
RCAN2	4.72704	2	Grey
DOK1	4.8005	2	Grey
ANO6	5.0382	2	Grey
HAUS6	5.07888	2	Grey
PNCK	5.15202	2	Grey
DNAJA4	5.19212	2	Grey
HAS2	5.34459	2	Grey
PCOLCE	5.41867	2	Grey
COX18	5.44396	2	Grey
PROSC	5.59171	2	Grey
PFDN4	5.69176	2	Grey
TRPC5	5.89382	2	Grey
TRNT1	5.97883	2	Grey
DCTD	6.26972	2	Grey
SLC1A1	6.35255	2	Grey
DYDC2	6.35959	2	Grey
ALDH1A3	6.39768	2	Grey
RBKS	6.46114	2	Grey
PPM1H	6.4947	2	Grey
B9D1	6.545	2	Grey
NDRG1	6.61239	2	Grey
MRPS34	6.63845	2	Grey
MARCH8	6.68028	2	Grey
GSTZ1	6.8005	2	Grey
TMEM11	7.0313	2	Grey
CRTAP	7.10308	2	Grey
OVCA2	7.17843	2	Grey
HPSE2	7.28175	2	Grey
CCBL2	7.31854	2	Grey
PIGP	7.77777	2	Grey
SNX33	7.83879	2	Grey
LETM2	8.14542	2	Grey
FITM2	-7.41418	1	Grey
TEX15	-7.24322	1	Grey
G2E3	-7.2125	1	Grey
HS3ST5	-7.11167	1	Grey
SMOX	-7.10386	1	Grey
MALSU1	-6.70968	1	Grey
YDJC	-6.66757	1	Grey
AP5S1	-6.61368	1	Grey
GJD2	-6.4823	1	Grey
CCDC90B	-6.43202	1	Grey
LPCAT3	-6.1168	1	Grey
KIAA0226L	-6.11434	1	Grey
ARL14EP	-6.00466	1	Grey
FSCN2	-5.98757	1	Grey
SMCR7	-5.94386	1	Grey
CCDC127	-5.8655	1	Grey
TANC1	-5.85689	1	Grey
CARHSP1	-5.72918	1	Grey
HYAL2	-5.6024	1	Grey
ZCCHC10	-5.54007	1	Grey
KCNS2	-5.48816	1	Grey
UFM1	-5.39066	1	Grey
STIM1	-5.30981	1	Grey
OAZ2	-5.30884	1	Grey
WIBG	-5.14176	1	Grey
AP4E1	-4.8373	1	Grey
SLCO3A1	-4.62298	1	Grey
MTX3	-4.58184	1	Grey
NPFF	-4.56387	1	Grey
NAGS	-4.55362	1	Grey
TIMM21	-4.49967	1	Grey
GPR101	-4.49742	1	Grey
SEC11A	-4.49724	1	Grey
TATDN3	-4.40636	1	Grey
SLC6A19	-4.3363	1	Grey
BRF1	-4.27922	1	Grey
POP4	-4.23865	1	Grey
MDM1	-4.21477	1	Grey
IDH3G	-4.07162	1	Grey
GYG1	-3.99509	1	Grey
PLEKHA2	-3.92359	1	Grey
LOXL2	-3.83033	1	Grey
VPRBP	-3.72516	1	Grey
CCDC43	-3.61281	1	Grey
AMOTL1	-3.61161	1	Grey
VTA1	-3.57572	1	Grey
ATG13	-3.57464	1	Grey
B3GALT4	-3.49456	1	Grey
ALG2	-3.45059	1	Grey
MEX3C	-3.42862	1	Grey
SNX24	-3.24184	1	Grey
RHNO1	-3.1284	1	Grey
CHRNB2	-2.78864	1	Grey
LRP8	-2.75478	1	Grey
ZFPM2	-2.74781	1	Grey
PLCL2	-2.65521	1	Grey
SLC7A14	-2.57698	1	Grey
CTR9	-2.50861	1	Grey
SLC8A2	-2.43873	1	Grey
EDEM3	2.8117	1	Grey
CEP76	2.86111	1	Grey
ABCA3	2.94273	1	Grey
TBC1D9B	3.01973	1	Grey
CNEP1R1	3.13715	1	Grey
NOL9	3.26975	1	Grey
DGKD	3.2754	1	Grey
WBP4	3.41177	1	Grey
PTBP2	3.54562	1	Grey
C20orf72	3.76451	1	Grey
CCDC134	3.84515	1	Grey
MSMO1	3.92603	1	Grey
RWDD4	4.05049	1	Grey
SLC25A20	4.11216	1	Grey
ECSIT	4.13176	1	Grey
FRS3	4.19631	1	Grey
TRIM44	4.20439	1	Grey
EOGT	4.22573	1	Grey
MYCL1	4.27487	1	Grey
NUAK2	4.29278	1	Grey
HEBP2	4.29974	1	Grey
EDEM2	4.31369	1	Grey
GATC	4.3803	1	Grey
SERPINA10	4.40289	1	Grey
ZBTB7C	4.50655	1	Grey
SCPEP1	4.51123	1	Grey
FGD6	4.52744	1	Grey
B4GALNT4	4.63226	1	Grey
LOXL1	4.63253	1	Grey
TBCCD1	4.63416	1	Grey
AKAP2	4.74772	1	Grey
PGAP1	4.74827	1	Grey
DNAH10	4.7938	1	Grey
PKHD1	4.80443	1	Grey
DCAF12	4.89533	1	Grey
ALKBH4	4.93406	1	Grey
RHBDD2	5.03809	1	Grey
RNF217	5.04657	1	Grey
YRDC	5.07976	1	Grey
UGT8	5.13213	1	Grey
KCNJ10	5.13585	1	Grey
CDC37L1	5.17953	1	Grey
EAF2	5.25173	1	Grey
NHLRC2	5.34673	1	Grey
FAAH2	5.36821	1	Grey
ZBTB1	5.37355	1	Grey
SUMF1	5.42021	1	Grey
CSGALNACT2	5.52322	1	Grey
ADAMTS14	5.66506	1	Grey
TPMT	5.68417	1	Grey
ZFAND6	5.78538	1	Grey
FDXR	5.85601	1	Grey
OSTF1	5.87122	1	Grey
QRFP	5.87538	1	Grey
NIPSNAP3A	5.96011	1	Grey
GPR12	5.9885	1	Grey
VASH2	6.03134	1	Grey
IQCA1	6.14538	1	Grey
ANTXR2	6.18724	1	Grey
MACROD2	6.29925	1	Grey
ADAMTS5	6.43506	1	Grey
TOR1B	6.67991	1	Grey
WDR16	6.84867	1	Grey
SLC2A9	7.01821	1	Grey
FKBP10	7.05097	1	Grey
CNNM2	7.1254	1	Grey
ALG6	7.27216	1	Grey
BNIP3	7.54088	1	Grey
DCAF4	7.74742	1	Grey
CHMP7	8.0265	1	Grey
TRAPPC2	8.14051	1	Grey
