## Supplemental Data S4 for "BRCA1 and ELK-1 regulate Neural Progenitor Cell Fate in the Optic Tectum in response to Visual Experience in *Xenopus laevis* tadpoles"

### Sheet: 126Tfs ENCODE
shared name	name	ave shortest path length	clustering coeffiecent	closeness centrality	is single node	eccentricity	stress	degree	betweenness centrality	neighbourhood connectivity	number of directed edges	radiality	topological coefficient
EP300	EP300	1.392	0.29406	0.718391	FALSE	3	10278	79	0.0840355	27.1646	79	0.902	0.22266
HDAC1	HDAC1	1.44	0.274353	0.694444	FALSE	3	11154	73	0.0940816	26.3562	73	0.89	0.216034
MYC	MYC	1.488	0.321574	0.672043	FALSE	3	8206	67	0.0698828	28.3433	67	0.878	0.232322
JUN	JUN	1.512	0.369231	0.661376	FALSE	3	6166	65	0.037998	30.0615	65	0.872	0.248442
TBP	TBP	1.56	0.321234	0.641026	FALSE	3	8032	58	0.0645095	28.5172	58	0.86	0.233748
HDAC2	HDAC2	1.576	0.327889	0.634518	FALSE	3	6560	58	0.042139	28.7931	58	0.856	0.239943
FOS	FOS	1.616	0.439768	0.618812	FALSE	3	3452	53	0.0178239	32.3774	53	0.846	0.269811
CREB1	CREB1	1.624	0.45098	0.615764	FALSE	3	3772	51	0.0205486	33.0784	51	0.844	0.273375
YY1	YY1	1.632	0.393469	0.612745	FALSE	3	5214	50	0.0362356	31.62	50	0.842	0.261322
SP1	SP1	1.64	0.393469	0.609756	FALSE	3	5890	50	0.0434756	31.36	50	0.84	0.261333
EGR1	EGR1	1.696	0.483087	0.589623	FALSE	3	2148	44	0.0113367	33.7727	44	0.826	0.283804
STAT3	STAT3	1.712	0.456446	0.584112	FALSE	3	2642	42	0.0162908	33.0952	42	0.822	0.278111
SIN3A	SIN3A	1.704	0.333333	0.586854	FALSE	3	3678	42	0.0265524	28.6905	42	0.824	0.239087
GATA1	GATA1	1.728	0.465854	0.578704	FALSE	3	3204	41	0.0183411	34.2195	41	0.818	0.289996
SRF	SRF	1.736	0.482051	0.576037	FALSE	3	2738	40	0.0170019	34.125	40	0.816	0.289195
JUND	JUND	1.736	0.550607	0.576037	FALSE	3	1702	39	0.00739077	36.2308	39	0.816	0.30446
GTF2B	GTF2B	1.728	0.460189	0.578704	FALSE	3	3432	39	0.0201216	34.1795	39	0.818	0.284829
ATF2	ATF2	1.752	0.552553	0.570776	FALSE	3	1590	37	0.00853378	36.6216	37	0.812	0.307745
CEBPB	CEBPB	1.752	0.534535	0.570776	FALSE	3	2760	37	0.019604	35.4324	37	0.812	0.300046
STAT1	STAT1	1.752	0.515873	0.570776	FALSE	3	2284	36	0.0142985	35.75	36	0.812	0.297917
JUNB	JUNB	1.76	0.596825	0.568182	FALSE	3	1350	36	0.00544235	37.5833	36	0.81	0.315826
BRCA1	BRCA1	1.784	0.369841	0.560538	FALSE	3	2832	36	0.0204678	31.25	36	0.804	0.269397
GATA2	GATA2	1.808	0.497479	0.553097	FALSE	3	1520	35	0.00900209	34.6571	35	0.798	0.30401
GATA3	GATA3	1.832	0.509804	0.545852	FALSE	3	1474	34	0.00805782	33.8235	34	0.792	0.301996
SPI1	SPI1	1.784	0.568627	0.560538	FALSE	3	1154	34	0.00491803	37.2647	34	0.804	0.315803
TAF1	TAF1	1.808	0.390152	0.553097	FALSE	3	3886	33	0.0325158	30.2727	33	0.798	0.265019
ETS1	ETS1	1.824	0.595699	0.548246	FALSE	3	938	31	0.00469998	37.8065	31	0.794	0.325918
NR3C1	NR3C1	1.848	0.455172	0.541126	FALSE	3	2170	30	0.016698	33.2	30	0.788	0.29351
HNF4A	HNF4A	1.824	0.51954	0.548246	FALSE	3	1630	30	0.00875692	35.7333	30	0.794	0.305413
IRF1	IRF1	1.864	0.561576	0.536481	FALSE	3	1586	29	0.0120918	34.5862	29	0.784	0.308498
SMARCC1	SMARCC1	1.808	0.477833	0.553097	FALSE	3	1568	29	0.00857694	33.3103	29	0.798	0.277586
SMARCB1	SMARCB1	1.84	0.566138	0.543478	FALSE	3	1048	28	0.00457774	36.6786	28	0.79	0.313492
MEF2A	MEF2A	1.856	0.455026	0.538793	FALSE	3	2304	28	0.0127106	34.0714	28	0.786	0.296273
USF1	USF1	1.856	0.501425	0.538793	FALSE	3	1164	27	0.00713939	34.6667	27	0.786	0.298851
MYBL2	MYBL2	1.84	0.569801	0.543478	FALSE	3	706	27	0.00344517	38.6296	27	0.79	0.32737
TCF3	TCF3	1.904	0.498576	0.52521	FALSE	3	1006	27	0.0064152	34.7037	27	0.774	0.315488
SMARCC2	SMARCC2	1.848	0.495385	0.541126	FALSE	3	1180	26	0.00707901	32.5	26	0.788	0.275424
STAT5A	STAT5A	1.872	0.633846	0.534188	FALSE	3	620	26	0.00286348	38.4615	26	0.782	0.334448
MEF2C	MEF2C	1.872	0.495385	0.534188	FALSE	3	1532	26	0.00707184	36.3077	26	0.782	0.315719
CEBPD	CEBPD	1.872	0.58	0.534188	FALSE	3	946	25	0.00439512	38.4	25	0.782	0.331034
EZH2	EZH2	1.896	0.41	0.527426	FALSE	4	1118	25	0.00722061	30.6	25	0.776	0.268421
ATF3	ATF3	1.88	0.753333	0.531915	FALSE	3	256	25	0.00089551	42.64	25	0.78	0.370783
IRF4	IRF4	1.96	0.55336	0.510204	FALSE	3	478	23	0.00253248	31.7391	23	0.76	0.296627
CTCF	CTCF	1.88	0.467532	0.531915	FALSE	3	1538	22	0.00981579	37.5	22	0.78	0.320124
GTF2F1	GTF2F1	1.928	0.545455	0.518672	FALSE	3	1160	22	0.00640391	34.1818	22	0.768	0.305195
FOXM1	FOXM1	1.96	0.609524	0.510204	FALSE	3	542	21	0.00217774	38.4762	21	0.76	0.352993
NFYA	NFYA	1.904	0.538095	0.52521	FALSE	3	808	21	0.00382615	38.0476	21	0.774	0.327997
ATF1	ATF1	1.968	0.652381	0.50813	FALSE	3	370	21	0.0013645	38.9524	21	0.758	0.36067
PML	PML	1.944	0.566667	0.514403	FALSE	3	534	21	0.00248604	39.4762	21	0.764	0.355641
FOSL1	FOSL1	1.944	0.747368	0.514403	FALSE	3	184	20	0.00079472	42.15	20	0.764	0.376339
MAX	MAX	1.968	0.421053	0.50813	FALSE	4	628	19	0.00440061	31.3158	19	0.758	0.282124
E2F1	E2F1	1.936	0.362573	0.516529	FALSE	3	1714	19	0.0133489	31.3684	19	0.766	0.277131
PAX5	PAX5	1.96	0.549708	0.510204	FALSE	3	450	19	0.00237294	33.4737	19	0.76	0.301565
FOXA1	FOXA1	1.992	0.535948	0.502008	FALSE	4	680	18	0.00424168	32.8889	18	0.752	0.304012
RUNX3	RUNX3	1.976	0.647059	0.506073	FALSE	3	198	18	0.00093531	40.3333	18	0.756	0.366667
TCF7L2	TCF7L2	2	0.509804	0.5	FALSE	3	616	18	0.00354354	36.6111	18	0.75	0.34216
IRF3	IRF3	2.032	0.661765	0.492126	FALSE	3	1716	17	0.0163734	33.2353	17	0.742	0.322102
E2F4	E2F4	1.944	0.654412	0.514403	FALSE	3	390	17	0.00136224	44.5294	17	0.764	0.387212
NANOG	NANOG	2.008	0.426471	0.498008	FALSE	3	612	17	0.00304168	30.5294	17	0.748	0.287458
PPARGC1A	PPARGC1A	2.08	0.382353	0.480769	FALSE	3	462	17	0.00383608	28.1765	17	0.73	0.289873
BCL3	BCL3	1.96	0.507353	0.510204	FALSE	3	1232	17	0.00794112	39.5882	17	0.76	0.352941
CHD1	CHD1	1.968	0.608333	0.50813	FALSE	3	776	16	0.00602332	37.4375	16	0.758	0.333705
TBL1XR1	TBL1XR1	2	0.366667	0.5	FALSE	3	882	16	0.00524913	30.5	16	0.75	0.281829
RCOR1	RCOR1	2.024	0.52381	0.494071	FALSE	3	264	15	0.00154823	32.5333	15	0.744	0.30405
NFYB	NFYB	1.952	0.666667	0.512295	FALSE	3	482	15	0.00210885	41.1333	15	0.762	0.354598
MTA3	MTA3	2.016	0.504762	0.496032	FALSE	3	352	15	0.0023083	35.0667	15	0.746	0.324691
SETDB1	SETDB1	2.048	0.438095	0.488281	FALSE	4	684	15	0.00469688	27.8	15	0.738	0.264762
TRIM28	TRIM28	2.032	0.417582	0.492126	FALSE	3	1988	14	0.0177769	31.6429	14	0.742	0.297844
STAT2	STAT2	2.024	0.78022	0.494071	FALSE	3	114	14	0.00032334	45.2857	14	0.744	0.419312
TAF7	TAF7	2.016	0.571429	0.496032	FALSE	4	630	14	0.00345378	36.4286	14	0.746	0.331169
EBF1	EBF1	2.176	0.538462	0.459559	FALSE	4	140	13	0.00093366	29.6154	13	0.706	0.325444
KDM5B	KDM5B	2.072	0.448718	0.482625	FALSE	4	1176	13	0.0105584	28.6923	13	0.732	0.277819
NR2F2	NR2F2	2.064	0.484848	0.484496	FALSE	3	194	12	0.00087386	33.6667	12	0.734	0.320635
FOSL2	FOSL2	2.088	0.909091	0.478927	FALSE	3	22	12	6.016e-05	47.6667	12	0.728	0.46732
E2F6	E2F6	2.016	0.545455	0.496032	FALSE	4	380	12	0.00234535	32.75	12	0.746	0.292411
POLR3A	POLR3A	2.12	0.393939	0.471698	FALSE	4	608	12	0.00465748	27.25	12	0.72	0.277211
RBBP5	RBBP5	2.12	0.378788	0.471698	FALSE	4	216	12	0.00159559	26.1667	12	0.72	0.26431
ELK1	ELK1	2.064	0.848485	0.484496	FALSE	3	68	12	0.00017533	43.8333	12	0.734	0.41746
CTBP2	CTBP2	2.08	0.636364	0.480769	FALSE	3	98	11	0.00057437	39.2727	11	0.73	0.377622
BCL11A	BCL11A	2.16	0.436364	0.462963	FALSE	4	154	11	0.00085442	32.4545	11	0.71	0.341627
FOXA2	FOXA2	2.192	0.709091	0.456204	FALSE	4	136	11	0.00048644	33.3636	11	0.702	0.362648
USF2	USF2	2.08	0.690909	0.480769	FALSE	3	100	11	0.00032349	40.9091	11	0.73	0.393357
UBTF	UBTF	2.056	0.690909	0.486381	FALSE	3	112	11	0.00053946	43.4545	11	0.736	0.406117
GABPA	GABPA	2.072	0.688889	0.482625	FALSE	3	200	10	0.00062812	43.7	10	0.732	0.412264
CHD2	CHD2	2.136	0.8	0.468165	FALSE	4	48	10	0.00021636	38.1	10	0.716	0.381
ARID3A	ARID3A	2.24	0.466667	0.446429	FALSE	4	58	10	0.00031104	32.2	10	0.69	0.370115
ZEB1	ZEB1	2.112	0.511111	0.473485	FALSE	3	84	10	0.00038006	37.1	10	0.722	0.367327
TFAP2A	TFAP2A	2.088	0.527778	0.478927	FALSE	3	1334	9	0.010824	39.7778	9	0.728	0.378836
ELK4	ELK4	2.208	0.916667	0.452899	FALSE	4	12	9	2.528e-05	42.5556	9	0.698	0.467643
RFX5	RFX5	2.168	0.535714	0.461255	FALSE	4	84	8	0.00044483	36.5	8	0.708	0.375
RXRA	RXRA	2.152	0.285714	0.464684	FALSE	3	1538	8	0.0162695	31.75	8	0.712	0.328125
HNF4G	HNF4G	2.304	0.392857	0.434028	FALSE	4	128	8	0.00082485	25.75	8	0.674	0.321875
RAD21	RAD21	2.224	0.285714	0.44964	FALSE	4	132	8	0.0007758	27.5	8	0.694	0.30618
REST	REST	2.104	0.892857	0.475285	FALSE	3	26	8	0.00010041	45.125	8	0.724	0.433894
TCF12	TCF12	2.16	0.428571	0.462963	FALSE	4	304	8	0.0022914	30.75	8	0.71	0.315722
KDM5A	KDM5A	2.144	0.428571	0.466418	FALSE	3	828	8	0.00741609	33.125	8	0.714	0.336735
NRF1	NRF1	2.32	0.571429	0.431034	FALSE	4	32	7	0.00019985	29.8571	7	0.67	0.373214
TFAP2C	TFAP2C	2.256	0.190476	0.443262	FALSE	4	624	7	0.00536811	22.5714	7	0.686	0.257475
BRF1	BRF1	2.176	0.619048	0.459559	FALSE	3	62	7	0.00020913	33.2857	7	0.706	0.346726
SMC3	SMC3	2.256	0.466667	0.443262	FALSE	4	102	6	0.00058061	33.5	6	0.686	0.378788
CBX3	CBX3	2.424	0.466667	0.412541	FALSE	3	40	6	0.00027423	24	6	0.644	0.363636
ZBTB7A	ZBTB7A	2.208	0.533333	0.452899	FALSE	4	164	6	0.00073281	43.1667	6	0.698	0.45922
BHLHE40	BHLHE40	2.16	0.666667	0.462963	FALSE	4	52	6	0.00023271	45.1667	6	0.71	0.451667
TEAD4	TEAD4	2.408	0.2	0.415282	FALSE	4	62	6	0.0006263	22	6	0.648	0.31401
MAZ	MAZ	2.272	0.7	0.440141	FALSE	3	18	5	4.713e-05	48.8	5	0.682	0.567442
SP4	SP4	2.448	0.3	0.408497	FALSE	4	68	5	0.00057743	21.4	5	0.638	0.319403
ELF1	ELF1	2.408	0.7	0.415282	FALSE	4	14	5	7.759e-05	29.2	5	0.648	0.411268
MBD4	MBD4	2.312	0.833333	0.432526	FALSE	4	6	4	1.336e-05	50	4	0.672	0.588235
NFIC	NFIC	2.376	0.166667	0.420875	FALSE	4	30	4	0.00014035	29.75	4	0.656	0.400685
SIX5	SIX5	2.496	0.333333	0.400641	FALSE	4	254	4	0.00183075	21	4	0.626	0.345833
CCNT2	CCNT2	2.608	0.833333	0.383436	FALSE	4	2	4	2.581e-05	21.75	4	0.598	0.443878
FOXP2	FOXP2	2.504	0.5	0.399361	FALSE	4	30	4	0.0001639	27.25	4	0.624	0.439516
NR2C2	NR2C2	2.328	0.5	0.429553	FALSE	4	72	4	0.00037727	29.75	4	0.668	0.358434
MXI1	MXI1	2.304	0.5	0.434028	FALSE	4	32	4	0.00015235	33.5	4	0.674	0.395833
PBX3	PBX3	2.992	0.333333	0.334225	FALSE	4	10	3	0.0001981	6.66667	3	0.502	0.487179
ZNF143	ZNF143	2.44	0.666667	0.409836	FALSE	4	12	3	4.582e-05	37	3	0.64	0.528571
ZBTB33	ZBTB33	2.632	0	0.379939	FALSE	4	14	3	0.00016665	19.3333	3	0.592	0.407407
BACH1	BACH1	2.296	1	0.43554	FALSE	4	0	3	0	48.6667	3	0.676	0.565891
POU2F2	POU2F2	2.456	1	0.407166	FALSE	4	0	2	0	44	2	0.636	0.656716
PHF8	PHF8	2.96	0	0.337838	FALSE	4	2	2	2.581e-05	10.5	2	0.51	0.633333
BCLAF1	BCLAF1	2.648	0	0.377644	FALSE	4	4	2	1.935e-05	26.5	2	0.588	0.579545
SP2	SP2	2.68	0	0.373134	FALSE	4	6	2	2.757e-05	24	2	0.58	0.560976
HMGN3	HMGN3	3.144	0	0.318066	FALSE	4	0	1	0	8	1	0.464	0
THAP1	THAP1	2.8	0	0.357143	FALSE	4	0	1	0	33	1	0.55	0
TANK	TANK	3.024	0	0.330688	FALSE	4	0	1	0	17	1	0.494	0
WRNIP1	WRNIP1	3.024	0	0.330688	FALSE	4	0	1	0	14	1	0.494	0
